# Reconstitution of Kinetochore and Microtubule Dynamics Reveals a Role for a Kinesin-8 in Establishing End-on Attachments

**DOI:** 10.1101/2022.03.07.483312

**Authors:** Julia R. Torvi, Jonathan Wong, Daniel Serwas, Amir Moayed, David G. Drubin, Georjana Barnes

**Affiliations:** Department of Molecular and Cell Biology, University of California, Berkeley, CA 94720, USA; Biophysics Graduate Group, University of California, Berkeley, CA 94720, USA

**Author notes:** These authors contributed equally to this work (Julia R. Torvi, Jonathan Wong).

## Abstract

During mitosis, individual microtubules make attachments to chromosomes via a specialized protein complex called the kinetochore to faithfully segregate the chromosomes to daughter cells. Translocation of kinetochores on the lateral surface of the microtubule has been proposed to contribute to high fidelity chromosome capture and alignment at the mitotic midzone, but has been difficult to observe *in vivo* because of spatial and temporal constraints. To overcome these barriers, we used total internal reflection fluorescence (TIRF) microscopy to track the interactions between endogenously tagged tubulin, kinetochore proteins, and other microtubule-associated proteins in lysates from metaphase-arrested *Saccharomyces cerevisiae*. Using both TIRF microscopy and cryo-correlative light microscopy and electron tomography, we successfully reconstituted microtubule-bound, intact kinetochores. These kinetochores translocate on the lateral microtubule surface toward the microtubule plus end and transition to end-on attachment, whereupon microtubule depolymerization commences. The directional kinetochore movement is dependent on the highly processive kinesin-8, Kip3. We propose that Kip3 facilitates stable kinetochore attachment to microtubule plus ends through its abilities to move the kinetochore laterally on the surface of the microtubule and to regulate microtubule plus end dynamics.
