## Supplemental Table 1 for "Reconstitution of Kinetochore and Microtubule Dynamics Reveals a Role for a Kinesin-8 in Establishing End-on Attachments"

### Sheet: Strain Table
Supplement Table 1
DDY 5806	MATa, cdc23-1, MIF2-GFP::KanMX, TUB1::PHIS3-mRuby2-TUB1::HPH, his3-∆200, leu2-3,112, ura3-52
DDY 5807	MATalpha, cdc23-1, MIF2-GFP::KanMX, TUB1::PHIS3-mRuby2-TUB1::HPH, his3-∆200, leu2-3,112, lys2-801(am), ura3-52
DDY 5808	MATa, cdc23-1, MTW1-GFP::KanMX, TUB1::PHIS3-mRuby2-TUB1::HPH, his3-∆200, leu2-3,112, lys2-801(am), ura3-52
DDY 5809	MATalpha, cdc23-1, MTW1-GFP::KanMX, TUB1::PHIS3-mRuby2-TUB1::HPH, his3-∆200, leu2-3,112, lys2-801(am), ura3-52
DDY 5810	MATa, cdc23-1, CSE4-3x flexible linker-yoEGFP::KanMX, mRuby2-TUB1::URA3, his3-∆200, leu2-3,112, lys2-801(am)
DDY 5811	MATalpha, cdc23-1, CSE4-3x flexible linker-yoEGFP::KanMX, mRuby2-TUB1::URA3, his3-∆200, leu2-3,112, lys2-801(am)
DDY 5812	MATa, cdc23-1, OKP1-yoEGFP::KanMX, URA3::mRuby2-TUB1, his3-∆200, leu2-3,112, lys2-801(am)
DDY 5813	MATalpha, cdc23-1, OKP1-yoEGFP::KanMX, URA3::mRuby2-TUB1, his3-∆200, leu2-3,112, lys2-801(am)
DDY 5814	MATa, cdc23-1, CTF3-yoEGFP::KanMX, URA3::mRuby2-TUB1, his3-∆200, leu2-3,112, lys2-801(am)
DDY 5815	MATalpha, cdc23-1, CTF3-yoEGFP::KanMX, URA3::mRuby2-TUB1, his3-∆200, leu2-3,112, lys2-801(am)
DDY 5816	MATa, cdc7-1, SPC105-GFP::KanMX, mRuby2-TUB1::HPH, his3-∆200, leu2-3,112, lys2-801(am), ura3-52
DDY 5817	MATa, cdc15-2, SPC105-GFP::KanMX, mRuby2-TUB1::HPH, his3-∆200, leu2-3,112, ura3-52
DDY 5818	MATa, cdc23-1, SPC105-3x flexible linker-yoEGFP::KanMX, TUB1::PHIS3-mRuby2-TUB1::HPH, his3-∆200, leu2-3,112, lys2-801(am), ura3-52
DDY 5819	MATalpha, cdc23-1, SPC105-3x flexible linker-yoEGFP::KanMX, TUB1::PHIS3-mRuby2-TUB1::HPH, his3-∆200, leu2-3,112, lys2-801(am), ura3-52
DDY 5820	MATa, cdc23-1, SPC105-3x flexible linker-yoEGFP::KanMX, kip3∆::HIS3MX6, TUB1::PHIS3-mRuby2-TUB1::HPH, his3-∆200, leu2-3,112, lys2-801(am), ura3-52
DDY 5821	MATalpha, cdc23-1, SPC105-3x flexible linker-yoEGFP::KanMX, kip3∆::HIS3MX6, TUB1::PHIS3-mRuby2-TUB1::HPH, his3-∆200, leu2-3,112, lys2-801(am), ura3-52
DDY 5822	MATa, cdc23-1, SPC105-3x flexible linker-yoEGFP::KanMX, cin8∆::HIS3MX6, TUB1::PHIS3-mRuby2-TUB1::HPH, his3-∆200, leu2-3,112, lys2-801(am), ura3-52
DDY 5823	MATalpha, cdc23-1, SPC105-3x flexible linker-yoEGFP::KanMX, cin8∆::HIS3MX6, TUB1::PHIS3-mRuby2-TUB1::HPH, his3-∆200, leu2-3,112, lys2-801(am), ura3-52
DDY 5824	MATa, cdc23-1, NDC80-mScarlet-I::LEU2, MTW1-GFP::KanMX, ura3-52::PHIS3-HaloTag-flexible linker-TUB1::URA3, his3-∆200, leu2-3,112, lys2-801(am)
DDY 5825	MATa, cdc23-1, NDC80-mScarlet-I::LEU2, SPC105-3x flexible linker-yoEGFP::KanMX, ura3-52::PHIS3-HaloTag-flexible linker-TUB1::URA3, his3-∆200, leu2-3,112, lys2-801(am)
DDY 5826	MATa, cdc23-1, NDC80-mScarlet-I::LEU2, ASK1-yoEGFP::KanMX, ura3-52::PHIS3-HaloTag-flexible linker-TUB1::URA3, his3-∆200, leu2-3,112, lys2-801(am)
DDY 5827	MATa, cdc23-1, NDC80-mScarlet-I::LEU2, MIF2-GFP::KanMX, ura3-52::PHIS3-HaloTag-flexible linker-TUB1::URA3, his3-∆200, leu2-3,112
DDY 5828	MATalpha, cdc23-1, MTW1-mScarlet-I::LEU2, Okp1-yoEGFP::KanMX, ura3::PHis3-HaloTag-TUB1::URA3
DDY 5829	MATa, cdc23-1, NDC80-mScarlet-I::LEU2, CSE4-3x flexible linker-yoEGFP::KanMX, ura3-52::PHIS3-HaloTag-flexible linker-TUB1::URA3, his3-∆200, leu2-3,112, lys2-801(am)
DDY 5830	MATa, cdc23-1, NDC80-mScarlet-I::LEU2, CTF3-yoEGFP::KanMX, ura3-52::PHIS3-HaloTag-flexible linker-TUB1::URA3, his3-∆200, leu2-3,112, lys2-801(am)
DDY 5831	MATa, cdc23-1, SPC105-mScarlet-I::LEU2, KIP3-yoEGFP::KanMX, ura3-52::PHIS3-HaloTag-TUB1::URA3, his3-∆200, leu2-3,112, lys2-801(am)
DDY 5832	MATalpha, cdc23-1, SPC105-mScarlet-I::LEU2, CIN8-GFP::KanMX, ura3-52::PHIS3-HaloTag-TUB1::URA3, his3-∆200, leu2-3,112
DDY 5833	MATa, cdc23-1, SPC105-mScarlet-I::LEU2, KIP1-GFP::KanMX, ura3-52::PHIS3-HaloTag-TUB1::URA3, his3-∆200, leu2-3,112, lys2-801(am)
DDY 5834	MATalpha, cdc23-1, SPC105-mScarlet-I::LEU2, BIM1-GFP::HIS3, ura3-52::PHIS3-HaloTag-TUB1::URA3, his3-∆200, leu2-3,112, lys2-801(am)
DDY 5835	MATalpha, cdc23-1, kip3∆::KanR::pKIP3-kip3 480 GCN4 coiled-coil-Ecitrine-tADH::LEU2, SPC105-mScarlet-I::LEU2, his3-∆200, leu2-3,112, lys2-801(am), ura3-52
DDY 5836	MATa, cdc23-1, KIP2-3x flexible linker-yoEGFP::KanMX, SPC105-mScarlet::LEU2, ura3-52::PHIS3-HaloTag-TUB1::URA3, his3-∆200, leu2-3,112, lys2-801(am)
DDY 5837	MATa, cdc23-1, kip2∆::CgHIS3, SPC105-3x flex linker-yoEGFP::KanMX, TUB1::PHIS3-mRuby2-TUB1::HPH, his3-∆200, leu2-3,112, lys2-801(am), ura3-52
DDY 5838	MATalpha, cdc23-1, kip2∆::CgHIS3, SPC105-3x flex linker-yoEGFP::KanMX, TUB1::PHIS3-mRuby2-TUB1::HPH, his3-∆200, leu2-3,112, lys2-801(am), ura3-52
DDY 5839	MATa, cdc23-1, kip3-R309K-EGFP::KanMX, Spc105-mScarlet-I::LEU2, his3-∆200, leu2-3,112, lys2-801(am), ura3-52
DDY 5840	MATalpha, cdc23-1, SPC105-GFP::kanMX, TUB1::PHIS3-mRuby2-TUB1::HPH, KIP1∆::HIS3MX6, his3-∆200, leu2-3,112, lys2-801(am), ura3-52
DDY 5841	MATa, cdc23-1, SPC105-GFP::kanMX, TUB1::PHIS3-mRuby2-TUB1::HPH, KIP1∆::HIS3MX6, his3-∆200, leu2-3,112, lys2-801(am), ura3-52
DDY 5842	MATalpha, his3∆200, lys2-801(am) am, ura3-52, leu2-3,112, ASK1-EGFP::kanMX, TUB1::PHIS3-mRuby2-TUB1::HPH, cdc23-1
DDY 5843	MATa, his3∆200, lys2-801(am), ura3-52, leu2-3,112, ASK1-EGFP::kanMX, TUB1::PHIS3-mRuby2-TUB1::HPH, cdc23-1
DDY 5844	MATalpha, lys2, KAR3-AID-9myc::HIS3, TIR1::LEU2, SPC105-GFP::kanMX, TUB1::PHIS3-mRuby2-TUB1::HPH, cdc23-1, his3-∆200, leu2-3,112, lys2-801(am), ura3-52
DDY 5845	MATalpha, lys2, KAR3-AID-9myc::HIS3, TIR1::LEU2, SPC105-GFP::kanMX, TUB1::PHIS3-mRuby2-TUB1::HPH, cdc23-1, his3-∆200, leu2-3,112, lys2-801(am), ura3-52
DDY 5846	MATalpha, his3∆200, lys2-801(am), ura3-52, leu2-3,112, NDC80-EGFP::kanMX, TUB1::PHIS3-mRuby2-TUB1::HPH, cdc23-1
DDY 5847	MATa, his3∆200, lys2-801(am), ura3-52, leu2-3,112, NDC80-EGFP::kanMX, TUB1::PHIS3-mRuby2-TUB1::HPH, cdc23-1
DDY 5848	MATalpha, his3∆200, lys2-801(am), ura3-52, leu2-3,112, CNN1-EGFP::kanMX, TUB1::PHIS3-mRuby2-TUB1::HPH, cdc23-1
DDY 5849	MATalpha, his3∆200, lys2-801(am), ura3-52, leu2-3,112, CNN1-EGFP::kanMX, TUB1::PHIS3-mRuby2-TUB1::HPH, cdc23-1
DDY 5850	MATa, EGFP-KAR3::KanMX, SPC105-mScarlet-I::LEU2, cdc23-1, his3-∆200, leu2-3,112, lys2-801(am), ura3-52
DDY 5851	MATalpha, MIF2-GFP::KanMX, MTW1-mScarletI::LEU2, cdc23-1, lys2-801(am), ura3-52, leu2-3,112, his3∆200
